# De novo design of protein binders that target DELE1 to inhibit the mitochondrial stress response

**DOI:** 10.64898/2025.12.22.695711

**Authors:** Rui Yang, Kaiyuan Zheng, McGuire Metts, Yiluo Wang, Danyan Yin, Kevin P. Li, Agnieszka A. Prazmowska, David F. Kashatus, Brian Kuhlman, Jie Yang

**Author notes:** Correspondence: Jie Yang. These authors contributed equally (Rui Yang, Kaiyuan Zheng).

## Abstract

Mitochondrial stress activates the integrated stress response (ISR) through the mitochondrial protein DELE1, which relays stress signals to the cytosolic kinase HRI to induce ATF4. Dysregulation of DELE1-mediated signaling has been implicated in pathological conditions, yet molecular strategies to modulate DELE1 remain unavailable. Here, we report de novo designed proteins that bind DELE1, block its oligomerization, and inhibit DELE1-mediated ISR activation. Several designs form stable complexes with DELE1 and disrupt its oligomerization in vitro while preserving DELE1’s ability to bind HRI. In cells, these designs suppress ATF4 induction during mitochondrial stress and impair the recovery of elongated mitochondrial morphology following transient insult. Crystal structure of a representative binder, together with structural modeling and targeted mutagenesis, confirm that the designed proteins engage a critical interface required for DELE1 oligomerization. These findings establish DELE1 as a druggable target and demonstrate that de novo designed proteins offer precise tools to modulate this pathway, providing a foundation for future therapeutic exploration.

**SIGNIFICANCE:** Mitochondrial stress activates the integrated stress response through the signaling protein DELE1, but no molecular tools have been available to directly target DELE1 and selectively modulate this pathway. We developed de novo designed protein binders that recognize a critical oligomerization interface in DELE1, disrupt its assembly, and suppress mitochondrial stress-induced ISR activation in cells. These binders also impair recovery of mitochondrial network morphology following transient stress, linking DELE1 assembly to adaptive remodeling. Our study establishes DELE1 as a tractable and druggable target in mitochondrial stress signaling and demonstrates that de novo protein design can generate precise modulators of intracellular stress-response pathways.
