## Supplemental Table 1 for "De novo design of protein binders that target DELE1 to inhibit the mitochondrial stress response": Table S1.xlsx

### Sheet: Rearrange
name	Sequence	af3_complex_rmsd (Å)	af3_pae_residue	af3_binder_plddt	af2_complex_rmsd (Å)	af2_pae_residue	af2_binder_plddt	af2_binder_rmsd (Å)
binder1	DKELEEQVKELLETTEQLIRQAAELMGLPEEEAEKRIEELREKAEKMSPSEAARYLAEKAKEIYAEAMAAAA	2.73874	0.92	89.3296	0.422693	6.226	93.935	1.86927
binder2	SAARAQAEAEIARVRELAAQSDEEHAADLEELVAQAEALLGSSPEAVEQVAQTLRALAEVARAVNEGDLERAAALADQAAA	1.91429	1.11	89.5222	0.628338	8.062	86.847	1.87779
binder3	LEEEREKAKEELRRLAEEARRLGEESGDERVKKLAETVVAAIEELAKATDGSAEELAEVLEEAERRVSAAFAA	2.46497	1.02	87.6356	0.56	5.741	94.709	1.79435
binder4	SAEVQAAAEEAQAAIRAAAQEIIAGGDVQAALARIQQEIERVEELAKKYPGSGAAAMQAVAQTMGEAARAVQEAL	2.03033	1.085	89.217	0.892376	6.797	91.921	1.8643
binder5	LEKLQAIKNALEYINKALESIEDKEKAIEYLEKAKEYAKKLPNAEKIQELLEKAKEALEKKGPKEAVKLLLEAAQLLLQEAQELV	2.24262	1.045	87.789	0.642345	6.566	93.941	1.80114
binder6	MEQMIQAMEQAKENLVLVDKSLEPLAEEAVELVKKGTLEDLQQAIQLLQEGLKKAEEKLDS	2.08206	0.985	89.5946	0.544683	6.745	91.374	1.88099
binder7	SEMEKDKKLAEEKIKEIEELTERAIAGTPEEAVEAAKRIVELLKEAAEKLKDPKYAKEVAKAAIEGLQRILEAMQAR	1.69366	1.25	87.6939	0.391137	8.418	91.943	1.79693
binder8	SESLEIAKELTELLERAGEEVARLPETGEEAARRALELVEKAAELAKKLYEKEKSEEAKELLESLEELGRALREYLE	2.24859	1.065	87.8949	0.503266	5.879	94.47	1.80582
binder9	SELEEQKEEFIQSLEELKQKAKEYLKDDEEKVKKIEEAVEEAIEAVKSGDVEAAAEILEKLAQELA	2.4698	1	89.0201	0.546379	10.409	83.73	1.85559
binder10	SEYEEQRKEAAEQLEEIAKQLEKAAELIPELESLKRAAEYAREAAKALREGDDEKAKEYLLKAVEELGKAVEELQ	2.11738	1.18	88.6717	0.511349	9.179	89.771	1.84018
binder11	SKIETLQGIAEALRHINEAMEAIEEGGDATPHLEAARRLAAEVDEEAAELVEEAIRAREDKSEAVRLLLEAARRLLALAEELR	1.8081	0.985	90.0539	0.610441	5.76	95.901	1.90131
binder12	SSKEINKLLEEAIELVGEGAQAAIAGDLEKAKEYYEKAIELAEKAGNLELAKKLREIQEQVLAIAEAT	2.55025	1.275	90.4576	0.406127	8.484	89.656	1.91916
